# The vectoring competence of the mite *Varroa destructor* for Deformed wing virus of honey bees is highly dynamic and affects survival of the mite

**DOI:** 10.1101/2022.05.06.490899

**Authors:** Eugene V. Ryabov, Francisco Posada-Florez, Curtis Rogers, Zachary S. Lamas, Jay D. Evans, Yanping Chen, Steven C. Cook

## Abstract

The ectoparasitic mite, *Varroa destructor* and the viruses it vectors, including types A and B of Deformed wing virus (DWV), pose a major threat to honey bees, *Apis mellifera*. Analysis of 256 mites collected from the same set of colonies on five occasions from May to October 2021 showed that less than a half of them, 39.8% (95% confidence interval (CI): 34.0 - 46.0%), were able to induce an overt-level DWV infection with more than 10^9^ viral genomes per bee in the pupa after 6 days of feeding, with both DWV-A and DWV-B being vectored at similar rates. To investigate the effect of the phoretic stage on the mites’ ability to vector DWV, the mites from two field collection events were divided into two groups, one of which was tested immediately for their infectiveness, and the other was kept with adult worker bees in cages for 12 days prior to testing their infectiveness. We found that while 39.2 % (95% CI: 30.0 – 49.1%) of the immediately tested mites induced overt-level DWV infections, 12-day phoretic passage significantly increased the infectiousness of mites to 89.8% (95% CI: 79.2 – 95.6%). It is likely that Varroa mites that survive brood interruptions in field colonies are increasingly infectious. We found that mite lifespan was significantly affected by the type of DWV it transmitted to pupae. The mites, which induced overt DWV-B but not DWV-A infection had an average lifespan of 15.5 days (95% CI: 11.8 - 19.2 days), which was significantly shorter than those of the mites which induced overt DWV-A but not DWV-B infection, with an average lifespan of 24.3 days (95% CI: 20.2 - 28.5), or the mites which did not induce high levels of DWV-A or DWV-B, with an average survival of 21.2 days (95% CI: 19.0 - 23.5 days). The mites which transmitted high levels of both DWV-A and DWV-B had an intermediate average survival of 20.5 days (95% CI: 15.1 - 25.9 days). The negative impact of DWV-B on mite survival could be a consequence of the ability of DWV-B, but not DWV-A to replicate in Varroa mites.
