## Supplemental Data for "The vectoring competence of the mite *Varroa destructor* for Deformed wing virus of honey bees is highly dynamic and affects survival of the mite"

### Sheet: TITLE PAGE 
SUPPLEMENTARY MATERIAL FOR THE ARTICLE:
The vectoring competence of the mite Varroa destructor for Deformed wing virus of honey bees is highly dynamic and affects survival of the mite.
Eugene V. Ryabov1,2†*, Francisco Posada-Florez1†*, Curtis Rogers1, Zachary S. Lamas2, Jay D. Evans1, Yanping Chen1, Steven C. Cook1†*
1United States Department of Agriculture - Agricultural Research Service, Bee Research Laboratory, Beltsville, MD, United States
2 Department of Entomology, University of Maryland, College Park, MD, United States
†These authors have contributed equally to this work and share last authorship
* Correspondence:
Steven C. Cook, steven.cook@usda.gov
Francisco Posada-Florez , francisco.posada@usda.gov
Eugene V. Ryabov, eugene.ryabov@gmail.com
CONTENT:
Supplementary Table S1. Vectoring competence of field pupae.
Supplementary Table S2. Vectoring competence of field and cage pupae, June experiment
Supplementary Table S3. Vectoring competence of field and cage pupae, September experiment
Supplementary Table S4. Development of DWV-A and DWV-B infection in adult worker bees in cages
Supplementary Table S5. Survival of the filed collected Varroa mites on pupae.

### Sheet: Table S1. Field mites
Supplementary Table S1. Vectoring competence of field pupae.
Development of DWV-A and DWV-B infection in the pupae exposed to field collected Varroa mites.
GROUP_MONTH	MONTH	VARROA_STATUS	GROUP	log10(DWV_A GE/pupa)	log10(DWV_B GE/pupa)
01-May-No mite_VDV1	May	no-mite	No_Mite	5.88354	5.42047
01-May-No mite_VDV1	May	no-mite	No_Mite	6.73879	6.78528
01-May-No mite_VDV1	May	no-mite	No_Mite	5.16212	6.07083
01-May-No mite_VDV1	May	no-mite	No_Mite	7.23801	7.53256
02-May-Phor-Field-Varroa	May	field_mite	Phoretic	6.81587	6.85044
02-May-Phor-Field-Varroa	May	field_mite	Phoretic	7.31498	6.94234
02-May-Phor-Field-Varroa	May	field_mite	Phoretic	6.54967	6.06475
02-May-Phor-Field-Varroa	May	field_mite	Phoretic	6.80636	6.37742
02-May-Phor-Field-Varroa	May	field_mite	Phoretic	5.16212	3.92112
02-May-Phor-Field-Varroa	May	field_mite	Phoretic	6.97557	6.14978
02-May-Phor-Field-Varroa	May	field_mite	Phoretic	5.16212	6.75792
02-May-Phor-Field-Varroa	May	field_mite	Phoretic	6.96862	6.90761
02-May-Phor-Field-Varroa	May	field_mite	Phoretic	5.16212	3.92112
02-May-Phor-Field-Varroa	May	field_mite	Phoretic	6.49151	8.89114
02-May-Phor-Field-Varroa	May	field_mite	Phoretic	5.16212	12.3345
02-May-Phor-Field-Varroa	May	field_mite	Phoretic	5.84883	4.25009
02-May-Phor-Field-Varroa	May	field_mite	Phoretic	7.72827	8.76789
02-May-Phor-Field-Varroa	May	field_mite	Phoretic	5.16212	5.62387
03-May-Pupal-Field-Varroa	May	field_mite	Pupal	5.16212	7.37018
03-May-Pupal-Field-Varroa	May	field_mite	Pupal	5.16212	7.87964
03-May-Pupal-Field-Varroa	May	field_mite	Pupal	5.16212	7.46388
03-May-Pupal-Field-Varroa	May	field_mite	Pupal	9.53694	9.84811
03-May-Pupal-Field-Varroa	May	field_mite	Pupal	10.0921	11.4281
03-May-Pupal-Field-Varroa	May	field_mite	Pupal	11.1345	11.3041
03-May-Pupal-Field-Varroa	May	field_mite	Pupal	10.5524	10.8154
03-May-Pupal-Field-Varroa	May	field_mite	Pupal	10.2627	10.615
03-May-Pupal-Field-Varroa	May	field_mite	Pupal	10.4581	10.3597
03-May-Pupal-Field-Varroa	May	field_mite	Pupal	10.2845	9.49359
03-May-Pupal-Field-Varroa	May	field_mite	Pupal	11.1049	10.0402
03-May-Pupal-Field-Varroa	May	field_mite	Pupal	10.9886	8.48959
03-May-Pupal-Field-Varroa	May	field_mite	Pupal	5.16212	8.44987
03-May-Pupal-Field-Varroa	May	field_mite	Pupal	5.16212	5.78351
03-May-Pupal-Field-Varroa	May	field_mite	Pupal	5.16212	8.21672
03-May-Pupal-Field-Varroa	May	field_mite	Pupal	8.75593	9.50325
03-May-Pupal-Field-Varroa	May	field_mite	Pupal	9.85268	10.3935
03-May-Pupal-Field-Varroa	May	field_mite	Pupal	10.4342	10.7916
03-May-Pupal-Field-Varroa	May	field_mite	Pupal	10.2437	10.4246
03-May-Pupal-Field-Varroa	May	field_mite	Pupal	9.83512	9.79058
03-May-Pupal-Field-Varroa	May	field_mite	Pupal	9.08838	9.62334
03-May-Pupal-Field-Varroa	May	field_mite	Pupal	10.038	11.7034
04-June-Field-No-mite	June	no-mite	No_Mite	7.45213	6.10839
04-June-Field-No-mite	June	no-mite	No_Mite	5.66142	5.69692
04-June-Field-No-mite	June	no-mite	No_Mite	5.66578	5.21161
04-June-Field-No-mite	June	no-mite	No_Mite	6.39661	5.90311
04-June-Field-No-mite	June	no-mite	No_Mite	6.10488	5.83516
04-June-Field-No-mite	June	no-mite	No_Mite	6.3932	5.95675
04-June-Field-No-mite	June	no-mite	No_Mite	5.93792	5.62164
04-June-Field-No-mite	June	no-mite	No_Mite	5.67526	5.68955
04-June-Field-No-mite	June	no-mite	No_Mite	7.32674	5.98951
04-June-Field-No-mite	June	no-mite	No_Mite	5.87917	5.69938
05-June-Field-Phor	June	field_mite	Phoretic	7.17729	6.19903
05-June-Field-Phor	June	field_mite	Phoretic	11.9524	5.67023
05-June-Field-Phor	June	field_mite	Phoretic	6.78348	6.37231
05-June-Field-Phor	June	field_mite	Phoretic	12.1546	10.7391
05-June-Field-Phor	June	field_mite	Phoretic	6.2526	11.4519
05-June-Field-Phor	June	field_mite	Phoretic	11.8673	6.83201
05-June-Field-Phor	June	field_mite	Phoretic	7.88278	7.22415
05-June-Field-Phor	June	field_mite	Phoretic	6.76583	6.69957
05-June-Field-Phor	June	field_mite	Phoretic	12.2901	6.22145
05-June-Field-Phor	June	field_mite	Phoretic	12.0331	6.17473
05-June-Field-Phor	June	field_mite	Phoretic	6.93228	6.01438
05-June-Field-Phor	June	field_mite	Phoretic	7.39683	7.18629
05-June-Field-Phor	June	field_mite	Phoretic	10.5842	7.41072
05-June-Field-Phor	June	field_mite	Phoretic	6.98139	6.09203
05-June-Field-Phor	June	field_mite	Phoretic	9.7319	6.2395
05-June-Field-Phor	June	field_mite	Phoretic	7.53898	6.6895
05-June-Field-Phor	June	field_mite	Phoretic	7.23684	6.36914
05-June-Field-Phor	June	field_mite	Phoretic	7.94781	5.90421
05-June-Field-Phor	June	field_mite	Phoretic	8.5626	6.21283
05-June-Field-Phor	June	field_mite	Phoretic	7.03166	8.19626
05-June-Field-Phor	June	field_mite	Phoretic	11.9654	5.56054
06-Pupal-worker-Varroa-Field-JUN	June	field_mite	Pupal	5.89022	5.21161
06-Pupal-worker-Varroa-Field-JUN	June	field_mite	Pupal	6.40949	5.21161
06-Pupal-worker-Varroa-Field-JUN	June	field_mite	Pupal	5.5738	5.21161
06-Pupal-worker-Varroa-Field-JUN	June	field_mite	Pupal	11.6089	5.47077
06-Pupal-worker-Varroa-Field-JUN	June	field_mite	Pupal	6.9629	6.18085
06-Pupal-worker-Varroa-Field-JUN	June	field_mite	Pupal	7.02808	9.64232
06-Pupal-worker-Varroa-Field-JUN	June	field_mite	Pupal	7.17874	6.84285
06-Pupal-worker-Varroa-Field-JUN	June	field_mite	Pupal	7.05921	7.35532
06-Pupal-worker-Varroa-Field-JUN	June	field_mite	Pupal	6.04212	5.91575
06-Pupal-worker-Varroa-Field-JUN	June	field_mite	Pupal	7.54066	6.53595
06-Pupal-worker-Varroa-Field-JUN	June	field_mite	Pupal	7.37587	6.29016
06-Pupal-worker-Varroa-Field-JUN	June	field_mite	Pupal	6.79704	6.13276
06-Pupal-worker-Varroa-Field-JUN	June	field_mite	Pupal	11.8528	11.8761
06-Pupal-worker-Varroa-Field-JUN	June	field_mite	Pupal	7.03645	6.06692
06-Pupal-worker-Varroa-Field-JUN	June	field_mite	Pupal	6.64982	6.40096
06-Pupal-worker-Varroa-Field-JUN	June	field_mite	Pupal	9.95501	9.72234
06-Pupal-worker-Varroa-Field-JUN	June	field_mite	Pupal	7.16919	6.45781
06-Pupal-worker-Varroa-Field-JUN	June	field_mite	Pupal	6.9153	12.0837
06-Pupal-worker-Varroa-Field-JUN	June	field_mite	Pupal	6.96577	6.09785
06-Pupal-worker-Varroa-Field-JUN	June	field_mite	Pupal	6.8902	9.55571
06-Pupal-worker-Varroa-Field-JUN	June	field_mite	Pupal	7.52061	8.18112
07-Aug-No-Mite	August	no-mite	No_Mite	7.16059	5.56013
07-Aug-No-Mite	August	no-mite	No_Mite	6.56133	5.34563
07-Aug-No-Mite	August	no-mite	No_Mite	7.76074	5.63192
07-Aug-No-Mite	August	no-mite	No_Mite	6.31335	4.92472
07-Aug-No-Mite	August	no-mite	No_Mite	6.6029	5.08936
07-Aug-No-Mite	August	no-mite	No_Mite	6.68174	5.32833
07-Aug-No-Mite	August	no-mite	No_Mite	6.46741	5.6054
07-Aug-No-Mite	August	no-mite	No_Mite	6.39193	4.39395
07-Aug-No-Mite	August	no-mite	No_Mite	6.50552	5.2912
07-Aug-No-Mite	August	no-mite	No_Mite	7.29134	5.8635
08-Aug-Phor-Varroa	August	field_mite	Phoretic	6.55966	11.9155
08-Aug-Phor-Varroa	August	field_mite	Phoretic	6.30002	6.21565
08-Aug-Phor-Varroa	August	field_mite	Phoretic	6.52008	7.61248
08-Aug-Phor-Varroa	August	field_mite	Phoretic	7.70008	6.97055
08-Aug-Phor-Varroa	August	field_mite	Phoretic	6.05341	5.44758
08-Aug-Phor-Varroa	August	field_mite	Phoretic	6.44836	6.26263
08-Aug-Phor-Varroa	August	field_mite	Phoretic	9.57633	5.38119
08-Aug-Phor-Varroa	August	field_mite	Phoretic	6.41879	5.25663
08-Aug-Phor-Varroa	August	field_mite	Phoretic	6.56939	5.30951
08-Aug-Phor-Varroa	August	field_mite	Phoretic	5.9884	4.9201
08-Aug-Phor-Varroa	August	field_mite	Phoretic	6.60913	5.43508
08-Aug-Phor-Varroa	August	field_mite	Phoretic	9.53803	6.26591
08-Aug-Phor-Varroa	August	field_mite	Phoretic	6.96967	11.7356
08-Aug-Phor-Varroa	August	field_mite	Phoretic	11.6814	7.03877
08-Aug-Phor-Varroa	August	field_mite	Phoretic	7.28313	6.75138
08-Aug-Phor-Varroa	August	field_mite	Phoretic	6.91423	6.63216
08-Aug-Phor-Varroa	August	field_mite	Phoretic	6.01075	5.02839
08-Aug-Phor-Varroa	August	field_mite	Phoretic	6.85771	6.08369
08-Aug-Phor-Varroa	August	field_mite	Phoretic	6.55347	7.1164
08-Aug-Phor-Varroa	August	field_mite	Phoretic	6.66035	5.19628
08-Aug-Phor-Varroa	August	field_mite	Phoretic	7.74681	6.30518
08-Aug-Phor-Varroa	August	field_mite	Phoretic	8.00863	5.96897
08-Aug-Phor-Varroa	August	field_mite	Phoretic	6.71794	5.76222
08-Aug-Phor-Varroa	August	field_mite	Phoretic	6.7781	11.4313
08-Aug-Phor-Varroa	August	field_mite	Phoretic	11.7618	8.89679
08-Aug-Phor-Varroa	August	field_mite	Phoretic	6.1297	5.15105
08-Aug-Phor-Varroa	August	field_mite	Phoretic	5.99806	3.92112
08-Aug-Phor-Varroa	August	field_mite	Phoretic	7.25588	5.85202
08-Aug-Phor-Varroa	August	field_mite	Phoretic	9.99251	9.2871
08-Aug-Phor-Varroa	August	field_mite	Phoretic	6.24342	7.34632
08-Aug-Phor-Varroa	August	field_mite	Phoretic	7.67015	5.56537
08-Aug-Phor-Varroa	August	field_mite	Phoretic	8.802	5.31293
08-Aug-Phor-Varroa	August	field_mite	Phoretic	5.72336	5.93801
08-Aug-Phor-Varroa	August	field_mite	Phoretic	6.27733	4.9995
08-Aug-Phor-Varroa	August	field_mite	Phoretic	5.71021	5.82011
08-Aug-Phor-Varroa	August	field_mite	Phoretic	10.8458	3.92112
08-Aug-Phor-Varroa	August	field_mite	Phoretic	6.34531	4.93113
08-Aug-Phor-Varroa	August	field_mite	Phoretic	11.3834	3.92112
08-Aug-Phor-Varroa	August	field_mite	Phoretic	7.9188	5.10242
09-Aug-Mature-Drone-Pupal-Varroa-Varroa	August	field_mite	Pupal	6.09292	5.3696
09-Aug-Mature-Drone-Pupal-Varroa-Varroa	August	field_mite	Pupal	6.94154	5.05769
09-Aug-Mature-Drone-Pupal-Varroa-Varroa	August	field_mite	Pupal	7.08978	9.44968
09-Aug-Mature-Drone-Pupal-Varroa-Varroa	August	field_mite	Pupal	6.36266	4.94081
09-Aug-Mature-Drone-Pupal-Varroa-Varroa	August	field_mite	Pupal	8.00552	5.45931
09-Aug-Mature-Drone-Pupal-Varroa-Varroa	August	field_mite	Pupal	7.24107	5.90427
09-Aug-Mature-Drone-Pupal-Varroa-Varroa	August	field_mite	Pupal	5.99794	5.39557
09-Aug-Mature-Drone-Pupal-Varroa-Varroa	August	field_mite	Pupal	5.3227	3.92112
09-Aug-Mature-Drone-Pupal-Varroa-Varroa	August	field_mite	Pupal	5.84049	5.14178
09-Aug-Mature-Drone-Pupal-Varroa-Varroa	August	field_mite	Pupal	7.99619	11.5256
09-Aug-Mature-Drone-Pupal-Varroa-Varroa	August	field_mite	Pupal	6.72579	5.15218
09-Aug-Mature-Drone-Pupal-Varroa-Varroa	August	field_mite	Pupal	6.60204	5.5027
09-Aug-Mature-Drone-Pupal-Varroa-Varroa	August	field_mite	Pupal	6.95333	5.25002
09-Aug-Mature-Drone-Pupal-Varroa-Varroa	August	field_mite	Pupal	6.56381	4.98819
09-Aug-Mature-Drone-Pupal-Varroa-Varroa	August	field_mite	Pupal	6.3912	5.97238
09-Aug-Mature-Drone-Pupal-Varroa-Varroa	August	field_mite	Pupal	11.9213	4.52809
09-Aug-Mature-Drone-Pupal-Varroa-Varroa	August	field_mite	Pupal	6.24053	4.76009
09-Aug-Mature-Drone-Pupal-Varroa-Varroa	August	field_mite	Pupal	6.72427	4.68118
09-Aug-Mature-Drone-Pupal-Varroa-Varroa	August	field_mite	Pupal	7.49407	6.76317
10-Aug-Drone-Pre-Pupal-Varroa	August	field_mite	Pupal	11.7646	5.06623
10-Aug-Drone-Pre-Pupal-Varroa	August	field_mite	Pupal	11.6499	11.2438
10-Aug-Drone-Pre-Pupal-Varroa	August	field_mite	Pupal	11.6699	11.5391
10-Aug-Drone-Pre-Pupal-Varroa	August	field_mite	Pupal	6.06206	4.18435
10-Aug-Drone-Pre-Pupal-Varroa	August	field_mite	Pupal	7.22598	5.30157
10-Aug-Drone-Pre-Pupal-Varroa	August	field_mite	Pupal	11.7303	9.8372
10-Aug-Drone-Pre-Pupal-Varroa	August	field_mite	Pupal	10.9723	11.6519
10-Aug-Drone-Pre-Pupal-Varroa	August	field_mite	Pupal	11.2887	9.82361
10-Aug-Drone-Pre-Pupal-Varroa	August	field_mite	Pupal	7.25631	5.63104
10-Aug-Drone-Pre-Pupal-Varroa	August	field_mite	Pupal	11.7436	5.04648
10-Aug-Drone-Pre-Pupal-Varroa	August	field_mite	Pupal	10.0418	3.92112
10-Aug-Drone-Pre-Pupal-Varroa	August	field_mite	Pupal	8.1251	11.4058
10-Aug-Drone-Pre-Pupal-Varroa	August	field_mite	Pupal	11.8126	5.19678
10-Aug-Drone-Pre-Pupal-Varroa	August	field_mite	Pupal	7.23156	5.5474
10-Aug-Drone-Pre-Pupal-Varroa	August	field_mite	Pupal	11.6053	11.5981
12_01_SEPT_Phoretic-Mites	September	field_mite	Phoretic	7.58315	7.13981
12_01_SEPT_Phoretic-Mites	September	field_mite	Phoretic	11.3811	6.9161
12_01_SEPT_Phoretic-Mites	September	field_mite	Phoretic	7.97992	7.75479
12_01_SEPT_Phoretic-Mites	September	field_mite	Phoretic	7.72514	7.17612
12_01_SEPT_Phoretic-Mites	September	field_mite	Phoretic	8.27682	7.24489
12_01_SEPT_Phoretic-Mites	September	field_mite	Phoretic	8.09042	7.90559
12_01_SEPT_Phoretic-Mites	September	field_mite	Phoretic	7.11172	12.4822
12_01_SEPT_Phoretic-Mites	September	field_mite	Phoretic	7.62838	12.1641
12_01_SEPT_Phoretic-Mites	September	field_mite	Phoretic	7.85727	7.79488
12_01_SEPT_Phoretic-Mites	September	field_mite	Phoretic	7.91774	9.78262
12_01_SEPT_Phoretic-Mites	September	field_mite	Phoretic	11.2187	8.55634
12_01_SEPT_Phoretic-Mites	September	field_mite	Phoretic	7.59747	7.72028
12_01_SEPT_Phoretic-Mites	September	field_mite	Phoretic	7.8052	7.1733
12_01_SEPT_Phoretic-Mites	September	field_mite	Phoretic	7.75989	12.4282
12_01_SEPT_Phoretic-Mites	September	field_mite	Phoretic	10.6903	10.4624
12_01_SEPT_Phoretic-Mites	September	field_mite	Phoretic	11.5321	8.51734
12_01_SEPT_Phoretic-Mites	September	field_mite	Phoretic	7.83458	7.05895
12_01_SEPT_Phoretic-Mites	September	field_mite	Phoretic	7.76368	8.66151
12_01_SEPT_Phoretic-Mites	September	field_mite	Phoretic	7.63249	12.2428
12_01_SEPT_Phoretic-Mites	September	field_mite	Phoretic	8.02226	12.0642
12_01_SEPT_Phoretic-Mites	September	field_mite	Phoretic	7.91526	8.20826
12_01_SEPT_Phoretic-Mites	September	field_mite	Phoretic	7.03038	9.7878
12_01_SEPT_Phoretic-Mites	September	field_mite	Phoretic	8.02934	12.2936
12_01_SEPT_Phoretic-Mites	September	field_mite	Phoretic	11.2582	7.95443
12_01_SEPT_Phoretic-Mites	September	field_mite	Phoretic	7.8015	8.26881
12_01_SEPT_Phoretic-Mites	September	field_mite	Phoretic	7.84666	7.71657
12_01_SEPT_Phoretic-Mites	September	field_mite	Phoretic	11.1804	7.31458
12_01_SEPT_Phoretic-Mites	September	field_mite	Phoretic	7.9036	8.17092
12_01_SEPT_Phoretic-Mites	September	field_mite	Phoretic	7.8891	7.70997
13_01_SEPT_Worker_Pupal_Varroa	September	field_mite	Pupal	7.8524	7.51589
13_01_SEPT_Worker_Pupal_Varroa	September	field_mite	Pupal	7.9348	7.42468
13_01_SEPT_Worker_Pupal_Varroa	September	field_mite	Pupal	11.3139	8.58007
13_01_SEPT_Worker_Pupal_Varroa	September	field_mite	Pupal	7.95567	8.24342
13_01_SEPT_Worker_Pupal_Varroa	September	field_mite	Pupal	7.90045	7.34588
13_01_SEPT_Worker_Pupal_Varroa	September	field_mite	Pupal	8.14738	7.45046
13_01_SEPT_Worker_Pupal_Varroa	September	field_mite	Pupal	11.4672	7.69333
13_01_SEPT_Worker_Pupal_Varroa	September	field_mite	Pupal	7.72948	7.37988
13_01_SEPT_Worker_Pupal_Varroa	September	field_mite	Pupal	11.1509	7.57208
13_01_SEPT_Worker_Pupal_Varroa	September	field_mite	Pupal	7.81853	7.71709
13_01_SEPT_Worker_Pupal_Varroa	September	field_mite	Pupal	7.87317	12.1375
13_01_SEPT_Worker_Pupal_Varroa	September	field_mite	Pupal	10.89	10.9786
13_01_SEPT_Worker_Pupal_Varroa	September	field_mite	Pupal	7.85207	8.46447
13_01_SEPT_Worker_Pupal_Varroa	September	field_mite	Pupal	7.86123	7.74921
13_01_SEPT_Worker_Pupal_Varroa	September	field_mite	Pupal	7.91223	7.61593
13_01_SEPT_Worker_Pupal_Varroa	September	field_mite	Pupal	11.4297	8.33524
13_01_SEPT_Worker_Pupal_Varroa	September	field_mite	Pupal	7.73245	7.73073
13_01_SEPT_Worker_Pupal_Varroa	September	field_mite	Pupal	7.68202	7.74809
13_01_SEPT_Worker_Pupal_Varroa	September	field_mite	Pupal	8.00725	7.63821
13_01_SEPT_Worker_Pupal_Varroa	September	field_mite	Pupal	7.76395	7.1514
13_01_SEPT_Worker_Pupal_Varroa	September	field_mite	Pupal	7.8446	7.22084
13_01_SEPT_Worker_Pupal_Varroa	September	field_mite	Pupal	7.86915	8.28678
13_01_SEPT_Worker_Pupal_Varroa	September	field_mite	Pupal	7.85689	8.14274
13_01_SEPT_Worker_Pupal_Varroa	September	field_mite	Pupal	7.806	12.4084
13_01_SEPT_Worker_Pupal_Varroa	September	field_mite	Pupal	11.3089	8.10456
13_01_SEPT_Worker_Pupal_Varroa	September	field_mite	Pupal	7.67479	10.0239
11_01_SEPT_No_Mite	September	no-mite	No_Mite	7.39022	6.13409
11_01_SEPT_No_Mite	September	no-mite	No_Mite	6.86341	6.13409
11_01_SEPT_No_Mite	September	no-mite	No_Mite	7.9865	6.13409
11_01_SEPT_No_Mite	September	no-mite	No_Mite	6.98439	7.82004
11_01_SEPT_No_Mite	September	no-mite	No_Mite	7.42867	7.08081
11_01_SEPT_No_Mite	September	no-mite	No_Mite	7.78015	7.95686
11_01_SEPT_No_Mite	September	no-mite	No_Mite	8.27347	7.7321
11_01_SEPT_No_Mite	September	no-mite	No_Mite	7.82879	8.28044
11_01_SEPT_No_Mite	September	no-mite	No_Mite	7.40211	8.10077
11_01_SEPT_No_Mite	September	no-mite	No_Mite	7.81492	8.10128
11_01_SEPT_No_Mite	September	no-mite	No_Mite	7.92005	6.08954
11_01_SEPT_No_Mite	September	no-mite	No_Mite	7.76781	7.39549
11_01_SEPT_No_Mite	September	no-mite	No_Mite	8.01139	7.28256
11_01_SEPT_No_Mite	September	no-mite	No_Mite	8.1257	7.86484
11_01_SEPT_No_Mite	September	no-mite	No_Mite	7.78031	8.17884
11_01_SEPT_No_Mite	September	no-mite	No_Mite	6.92738	7.80554
11_01_SEPT_No_Mite	September	no-mite	No_Mite	7.65006	7.72967
15_21_OCT_Phoretic-Mites	October	field_mite	Phoretic	8.69147	8.18795
15_21_OCT_Phoretic-Mites	October	field_mite	Phoretic	5.64265	6.57027
15_21_OCT_Phoretic-Mites	October	field_mite	Phoretic	11.6871	7.37594
15_21_OCT_Phoretic-Mites	October	field_mite	Phoretic	11.5339	6.20416
15_21_OCT_Phoretic-Mites	October	field_mite	Phoretic	6.16228	6.71699
15_21_OCT_Phoretic-Mites	October	field_mite	Phoretic	6.60742	7.08928
15_21_OCT_Phoretic-Mites	October	field_mite	Phoretic	5.16212	7.21509
15_21_OCT_Phoretic-Mites	October	field_mite	Phoretic	6.39934	6.78966
15_21_OCT_Phoretic-Mites	October	field_mite	Phoretic	5.84312	12.8021
15_21_OCT_Phoretic-Mites	October	field_mite	Phoretic	7.06606	7.3223
15_21_OCT_Phoretic-Mites	October	field_mite	Phoretic	11.5459	6.10023
15_21_OCT_Phoretic-Mites	October	field_mite	Phoretic	6.19285	5.392
15_21_OCT_Phoretic-Mites	October	field_mite	Phoretic	10.3785	9.05655
15_21_OCT_Phoretic-Mites	October	field_mite	Phoretic	5.16212	6.49404
15_21_OCT_Phoretic-Mites	October	field_mite	Phoretic	7.54492	8.42496
15_21_OCT_Phoretic-Mites	October	field_mite	Phoretic	6.09819	6.78055
15_21_OCT_Phoretic-Mites	October	field_mite	Phoretic	5.92229	6.48606
15_21_OCT_Phoretic-Mites	October	field_mite	Phoretic	7.1892	5.94604
15_21_OCT_Phoretic-Mites	October	field_mite	Phoretic	9.10791	7.05942
15_21_OCT_Phoretic-Mites	October	field_mite	Phoretic	6.34312	6.95982
15_21_OCT_Phoretic-Mites	October	field_mite	Phoretic	11.3622	6.93237
15_21_OCT_Phoretic-Mites	October	field_mite	Phoretic	7.83149	5.63803
15_21_OCT_Phoretic-Mites	October	field_mite	Phoretic	6.86473	7.05486
15_21_OCT_Phoretic-Mites	October	field_mite	Phoretic	5.34013	5.63803
15_21_OCT_Phoretic-Mites	October	field_mite	Phoretic	7.01678	8.96319
15_21_OCT_Phoretic-Mites	October	field_mite	Phoretic	5.783	12.7302
15_21_OCT_Phoretic-Mites	October	field_mite	Phoretic	6.48125	10.1776
15_21_OCT_Phoretic-Mites	October	field_mite	Phoretic	5.28447	12.6399
15_21_OCT_Phoretic-Mites	October	field_mite	Phoretic	5.16212	7.94378
15_21_OCT_Phoretic-Mites	October	field_mite	Phoretic	6.45497	8.60043
15_21_OCT_Phoretic-Mites	October	field_mite	Phoretic	5.90611	11.9069
15_21_OCT_Phoretic-Mites	October	field_mite	Phoretic	11.9867	8.95248
15_21_OCT_Phoretic-Mites	October	field_mite	Phoretic	6.47672	8.0355
15_21_OCT_Phoretic-Mites	October	field_mite	Phoretic	5.16212	8.4636
15_21_OCT_Phoretic-Mites	October	field_mite	Phoretic	11.3467	12.5461
15_21_OCT_Phoretic-Mites	October	field_mite	Phoretic	10.2512	6.77767
15_21_OCT_Phoretic-Mites	October	field_mite	Phoretic	5.88369	13.1335
15_21_OCT_Phoretic-Mites	October	field_mite	Phoretic	7.79008	9.19924
15_21_OCT_Phoretic-Mites	October	field_mite	Phoretic	11.1837	7.0872
15_21_OCT_Phoretic-Mites	October	field_mite	Phoretic	11.7113	7.61733
16_21_OCT_PUPAL-Mites	October	field_mite	Pupal	6.42992	8.91961
16_21_OCT_PUPAL-Mites	October	field_mite	Pupal	6.34763	9.98723
16_21_OCT_PUPAL-Mites	October	field_mite	Pupal	5.16212	8.14436
16_21_OCT_PUPAL-Mites	October	field_mite	Pupal	5.16212	8.02315
16_21_OCT_PUPAL-Mites	October	field_mite	Pupal	6.62498	8.28039
16_21_OCT_PUPAL-Mites	October	field_mite	Pupal	6.08255	13.1026
16_21_OCT_PUPAL-Mites	October	field_mite	Pupal	10.712	7.56159
16_21_OCT_PUPAL-Mites	October	field_mite	Pupal	11.5542	7.51369
16_21_OCT_PUPAL-Mites	October	field_mite	Pupal	9.41502	12.8233
16_21_OCT_PUPAL-Mites	October	field_mite	Pupal	6.28543	5.63803
14_21_OCT_No_Mite	October	no-mite	No_Mite	5.36492	7.28652
14_21_OCT_No_Mite	October	no-mite	No_Mite	6.16184	7.35401
14_21_OCT_No_Mite	October	no-mite	No_Mite	6.78304	8.27063
14_21_OCT_No_Mite	October	no-mite	No_Mite	5.16212	7.72367
14_21_OCT_No_Mite	October	no-mite	No_Mite	5.16212	6.29127
14_21_OCT_No_Mite	October	no-mite	No_Mite	5.16212	6.60218
14_21_OCT_No_Mite	October	no-mite	No_Mite	5.16212	8.09097
14_21_OCT_No_Mite	October	no-mite	No_Mite	5.32837	7.00576
14_21_OCT_No_Mite	October	no-mite	No_Mite	5.16212	6.28275
14_21_OCT_No_Mite	October	no-mite	No_Mite	6.19251	8.07464
14_21_OCT_No_Mite	October	no-mite	No_Mite	5.16212	8.31155
14_21_OCT_No_Mite	October	no-mite	No_Mite	5.29542	7.15599
14_21_OCT_No_Mite	October	no-mite	No_Mite	5.16212	7.83135
14_21_OCT_No_Mite	October	no-mite	No_Mite	5.16212	6.3246
14_21_OCT_No_Mite	October	no-mite	No_Mite	6.47435	8.04005
14_21_OCT_No_Mite	October	no-mite	No_Mite	5.16212	7.18301
14_21_OCT_No_Mite	October	no-mite	No_Mite	5.43829	6.71004
14_21_OCT_No_Mite	October	no-mite	No_Mite	5.16212	7.21337
14_21_OCT_No_Mite	October	no-mite	No_Mite	6.12007	8.09155

### Sheet: Table S2. Field-Cage mites JUNE
Supplementary Table S2. Vectoring competence of field and cage pupae, June experiment
Development of DWV-A and DWV-B infection in the pupae exposed to Varroa mites exposed directly from field colonies and after 12 days as phoretic in cages, June experiment.
GROUP	log10(DWV_A GE/pupa)	log10(DWV_B GE/pupa)
1_Field_No_mite_JUN	7.45213	6.10839
1_Field_No_mite_JUN	5.66142	5.69692
1_Field_No_mite_JUN	5.66578	5.21161
1_Field_No_mite_JUN	6.39661	5.90311
1_Field_No_mite_JUN	6.10488	5.83516
1_Field_No_mite_JUN	6.3932	5.95675
1_Field_No_mite_JUN	5.93792	5.62164
1_Field_No_mite_JUN	5.67526	5.68955
1_Field_No_mite_JUN	7.32674	5.98951
1_Field_No_mite_JUN	5.87917	5.69938
2_Field_PHOR_JUN	7.17729	6.19903
2_Field_PHOR_JUN	11.9524	5.67023
2_Field_PHOR_JUN	6.78348	6.37231
2_Field_PHOR_JUN	12.1546	10.7391
2_Field_PHOR_JUN	6.2526	11.4519
2_Field_PHOR_JUN	11.8673	6.83201
2_Field_PHOR_JUN	7.88278	7.22415
2_Field_PHOR_JUN	6.76583	6.69957
2_Field_PHOR_JUN	12.2901	6.22145
2_Field_PHOR_JUN	12.0331	6.17473
2_Field_PHOR_JUN	6.93228	6.01438
2_Field_PHOR_JUN	7.39683	7.18629
2_Field_PHOR_JUN	10.5842	7.41072
2_Field_PHOR_JUN	6.98139	6.09203
2_Field_PHOR_JUN	9.7319	6.2395
2_Field_PHOR_JUN	7.53898	6.6895
2_Field_PHOR_JUN	7.23684	6.36914
2_Field_PHOR_JUN	7.94781	5.90421
2_Field_PHOR_JUN	8.5626	6.21283
2_Field_PHOR_JUN	7.03166	8.19626
2_Field_PHOR_JUN	11.9654	5.56054
3_Field_Work_Pupa_JUN	5.89022	5.21161
3_Field_Work_Pupa_JUN	6.40949	5.21161
3_Field_Work_Pupa_JUN	5.5738	5.21161
3_Field_Work_Pupa_JUN	11.6089	5.47077
3_Field_Work_Pupa_JUN	6.9629	6.18085
3_Field_Work_Pupa_JUN	7.02808	9.64232
3_Field_Work_Pupa_JUN	7.17874	6.84285
3_Field_Work_Pupa_JUN	7.05921	7.35532
3_Field_Work_Pupa_JUN	6.04212	5.91575
3_Field_Work_Pupa_JUN	7.54066	6.53595
3_Field_Work_Pupa_JUN	7.37587	6.29016
3_Field_Work_Pupa_JUN	6.79704	6.13276
3_Field_Work_Pupa_JUN	11.8528	11.8761
3_Field_Work_Pupa_JUN	7.03645	6.06692
3_Field_Work_Pupa_JUN	6.64982	6.40096
3_Field_Work_Pupa_JUN	9.95501	9.72234
3_Field_Work_Pupa_JUN	7.16919	6.45781
3_Field_Work_Pupa_JUN	6.9153	12.0837
3_Field_Work_Pupa_JUN	6.96577	6.09785
3_Field_Work_Pupa_JUN	6.8902	9.55571
3_Field_Work_Pupa_JUN	7.52061	8.18112
4_CAGE_no_mite_JUN	5.53562	5.76032
4_CAGE_no_mite_JUN	5.53562	5.42433
4_CAGE_no_mite_JUN	6.79602	6.20024
4_CAGE_no_mite_JUN	5.53562	5.48925
4_CAGE_no_mite_JUN	6.07515	5.68139
4_CAGE_no_mite_JUN	5.73435	5.70188
4_CAGE_no_mite_JUN	5.79154	5.69426
4_CAGE_no_mite_JUN	6.31011	5.58454
4_CAGE_no_mite_JUN	5.53562	5.58518
4_CAGE_no_mite_JUN	5.65483	5.79712
5_CAGE_PHOR_JUN	8.62965	11.7818
5_CAGE_PHOR_JUN	11.4152	7.52714
5_CAGE_PHOR_JUN	8.15736	8.41878
5_CAGE_PHOR_JUN	11.9024	11.5955
5_CAGE_PHOR_JUN	11.7106	11.5939
5_CAGE_PHOR_JUN	10.2335	9.79079
5_CAGE_PHOR_JUN	8.6034	8.7349
5_CAGE_PHOR_JUN	10.1293	9.7755
5_CAGE_PHOR_JUN	11.5828	11.2859
5_CAGE_PHOR_JUN	10.5701	11.0768
5_CAGE_PHOR_JUN	10.2561	10.3035
5_CAGE_PHOR_JUN	11.1536	11.0631
5_CAGE_PHOR_JUN	11.5822	11.4829
5_CAGE_PHOR_JUN	11.4015	11.5983
5_CAGE_PHOR_JUN	9.35806	9.43268
5_CAGE_PHOR_JUN	11.0057	10.5756
5_CAGE_PHOR_JUN	10.9559	9.71852
5_CAGE_PHOR_JUN	11.5343	10.8624
6_CAGE_Work_Pupa_JUN	11.4199	11.2325
6_CAGE_Work_Pupa_JUN	11.5775	11.0568
6_CAGE_Work_Pupa_JUN	11.8102	11.5978

### Sheet: Table S3. Field-Cage mites SEPT
Supplementary Table S3. Vectoring competenc of field and cage pupae, September experiment
Development of DWV-A and DWV-B infection in the pupae exposed to Varroa mites exposed directly from field colonies and after 12 days as phoretic in cages, Septemeber experiment.
GROUP	log10(DWV_A GE/pupa)	log10(DWV_B GE/pupa)
1_Field_No_mite_SEP	7.39022	6.13409
1_Field_No_mite_SEP	6.86341	6.13409
1_Field_No_mite_SEP	7.9865	6.13409
1_Field_No_mite_SEP	6.98439	7.82004
1_Field_No_mite_SEP	7.42867	7.08081
1_Field_No_mite_SEP	7.78015	7.95686
1_Field_No_mite_SEP	8.27347	7.7321
1_Field_No_mite_SEP	7.82879	8.28044
1_Field_No_mite_SEP	7.40211	8.10077
1_Field_No_mite_SEP	7.81492	8.10128
1_Field_No_mite_SEP	7.92005	6.08954
1_Field_No_mite_SEP	7.76781	7.39549
1_Field_No_mite_SEP	8.01139	7.28256
1_Field_No_mite_SEP	8.1257	7.86484
1_Field_No_mite_SEP	7.78031	8.17884
1_Field_No_mite_SEP	6.92738	7.80554
1_Field_No_mite_SEP	7.65006	7.72967
2_Field_PHOR_SEP	7.58315	7.13981
2_Field_PHOR_SEP	11.3811	6.9161
2_Field_PHOR_SEP	7.97992	7.75479
2_Field_PHOR_SEP	7.72514	7.17612
2_Field_PHOR_SEP	8.27682	7.24489
2_Field_PHOR_SEP	8.09042	7.90559
2_Field_PHOR_SEP	7.11172	12.4822
2_Field_PHOR_SEP	7.62838	12.1641
2_Field_PHOR_SEP	7.85727	7.79488
2_Field_PHOR_SEP	7.91774	9.78262
2_Field_PHOR_SEP	11.2187	8.55634
2_Field_PHOR_SEP	7.59747	7.72028
2_Field_PHOR_SEP	7.8052	7.1733
2_Field_PHOR_SEP	7.75989	12.4282
2_Field_PHOR_SEP	10.6903	10.4624
2_Field_PHOR_SEP	11.5321	8.51734
2_Field_PHOR_SEP	7.83458	7.05895
2_Field_PHOR_SEP	7.76368	8.66151
2_Field_PHOR_SEP	7.63249	12.2428
2_Field_PHOR_SEP	8.02226	12.0642
2_Field_PHOR_SEP	7.91526	8.20826
2_Field_PHOR_SEP	7.03038	9.7878
2_Field_PHOR_SEP	8.02934	12.2936
2_Field_PHOR_SEP	11.2582	7.95443
2_Field_PHOR_SEP	7.8015	8.26881
2_Field_PHOR_SEP	7.84666	7.71657
2_Field_PHOR_SEP	11.1804	7.31458
2_Field_PHOR_SEP	7.9036	8.17092
2_Field_PHOR_SEP	7.8891	7.70997
3_Field_Work_Pupa_SEP	7.8524	7.51589
3_Field_Work_Pupa_SEP	7.9348	7.42468
3_Field_Work_Pupa_SEP	11.3139	8.58007
3_Field_Work_Pupa_SEP	7.95567	8.24342
3_Field_Work_Pupa_SEP	7.90045	7.34588
3_Field_Work_Pupa_SEP	8.14738	7.45046
3_Field_Work_Pupa_SEP	11.4672	7.69333
3_Field_Work_Pupa_SEP	7.72948	7.37988
3_Field_Work_Pupa_SEP	11.1509	7.57208
3_Field_Work_Pupa_SEP	7.81853	7.71709
3_Field_Work_Pupa_SEP	7.87317	12.1375
3_Field_Work_Pupa_SEP	10.89	10.9786
3_Field_Work_Pupa_SEP	7.85207	8.46447
3_Field_Work_Pupa_SEP	7.86123	7.74921
3_Field_Work_Pupa_SEP	7.91223	7.61593
3_Field_Work_Pupa_SEP	11.4297	8.33524
3_Field_Work_Pupa_SEP	7.73245	7.73073
3_Field_Work_Pupa_SEP	7.68202	7.74809
3_Field_Work_Pupa_SEP	8.00725	7.63821
3_Field_Work_Pupa_SEP	7.76395	7.1514
3_Field_Work_Pupa_SEP	7.8446	7.22084
3_Field_Work_Pupa_SEP	7.86915	8.28678
3_Field_Work_Pupa_SEP	7.85689	8.14274
3_Field_Work_Pupa_SEP	7.806	12.4084
3_Field_Work_Pupa_SEP	11.3089	8.10456
3_Field_Work_Pupa_SEP	7.67479	10.0239
4_control_CAGE_no_mite	7.77612	7.25107
4_control_CAGE_no_mite	9.92122	8.32287
4_control_CAGE_no_mite	9.43674	7.05259
4_control_CAGE_no_mite	7.71711	6.72168
4_control_CAGE_no_mite	8.6925	7.8739
4_control_CAGE_no_mite	8.12748	7.71416
4_control_CAGE_no_mite	8.26268	7.63965
4_control_CAGE_no_mite	6.46142	7.42828
4_control_CAGE_no_mite	7.85857	6.22166
4_control_CAGE_no_mite	7.18732	6.53172
4_control_CAGE_no_mite	7.68563	7.28578
4_control_CAGE_no_mite	8.07162	7.19914
4_control_CAGE_no_mite	7.78199	6.7769
4_control_CAGE_no_mite	8.73431	7.90166
4_control_CAGE_no_mite	7.78484	6.79384
4_control_CAGE_no_mite	7.4535	6.08954
4_control_CAGE_no_mite	7.93808	7.1766
4_control_CAGE_no_mite	7.15463	6.14388
4_control_CAGE_no_mite	7.26213	6.30934
5_CAGE_PHOR_SEP	11.8994	11.9435
5_CAGE_PHOR_SEP	11.2172	11.7182
5_CAGE_PHOR_SEP	8.50548	7.68361
5_CAGE_PHOR_SEP	7.99248	7.86973
5_CAGE_PHOR_SEP	6.78117	11.5055
5_CAGE_PHOR_SEP	9.72624	9.45743
5_CAGE_PHOR_SEP	11.9515	11.6291
5_CAGE_PHOR_SEP	11.7105	11.5444
5_CAGE_PHOR_SEP	10.9563	12.1448
5_CAGE_PHOR_SEP	11.7806	11.3889
5_CAGE_PHOR_SEP	8.57902	12.5231
5_CAGE_PHOR_SEP	11.4879	11.5302
5_CAGE_PHOR_SEP	10.9957	11.3704
5_CAGE_PHOR_SEP	11.039	12.1798
5_CAGE_PHOR_SEP	10.3704	12.1854
5_CAGE_PHOR_SEP	8.39361	8.07681
5_CAGE_PHOR_SEP	11.8937	11.7528
5_CAGE_PHOR_SEP	9.6745	9.52872
5_CAGE_PHOR_SEP	9.49251	9.19759
6_CAGE_Work_Pupa_SEP	11.4818	10.8676
6_CAGE_Work_Pupa_SEP	7.40739	6.64596
6_CAGE_Work_Pupa_SEP	11.8352	11.8407
6_CAGE_Work_Pupa_SEP	11.3662	11.7984
6_CAGE_Work_Pupa_SEP	11.9549	10.9041
6_CAGE_Work_Pupa_SEP	11.9207	11.8776
6_CAGE_Work_Pupa_SEP	11.7275	11.6937
6_CAGE_Work_Pupa_SEP	11.9424	11.7613
6_CAGE_Work_Pupa_SEP	11.9149	12.0719
6_CAGE_Work_Pupa_SEP	10.7115	10.2337
6_CAGE_Work_Pupa_SEP	11.827	11.7047
6_CAGE_Work_Pupa_SEP	11.5674	12.0149
6_CAGE_Work_Pupa_SEP	11.5856	11.5049
6_CAGE_Work_Pupa_SEP	11.73	10.9565
6_CAGE_Work_Pupa_SEP	9.02312	8.31417
6_CAGE_Work_Pupa_SEP	11.8723	11.9638
6_CAGE_Work_Pupa_SEP	11.7263	12.0435
6_CAGE_Work_Pupa_SEP	11.8892	11.8421
6_CAGE_Work_Pupa_SEP	11.8453	11.7655

### Sheet: Table S4. Adult caged bees
Supplementary Table S4. Development of DWV-A and DWV-B infection in adult worker bees in cages
GROUP	log10(DWV_A GE/pupa)	log10(DWV_B GE/pupa)
No_Mite	4.55557	9.01285
No_Mite	4.30309	9.05747
No_Mite	4.68489	9.17424
No_Mite	3.69123	8.8614
No_Mite	3.60881	8.81105
No_Mite	4.60754	9.28757
No_Mite	3.38918	7.99432
No_Mite	3.74111	8.74462
No_Mite	2.64809	10.285
No_Mite	9.80377	11.4753
No_Mite	5.33263	8.65375
No_Mite	9.71029	11.1063
No_Mite	3.86615	7.63285
No_Mite	3.91771	8.53046
No_Mite	5.88284	9.19614
No_Mite	4.76077	9.60773
No_Mite	2.64809	7.10481
No_Mite	3.76539	7.0037
No_Mite	4.82629	8.70441
No_Mite	5.36403	9.11953
No_Mite	4.32102	8.00502
No_Mite	4.41978	11.2825
No_Mite	5.51147	10.1319
PHORETIC	6.23218	10.6949
PHORETIC	9.29312	11.2511
PHORETIC	5.75063	6.54409
PHORETIC	4.36797	7.73168
PHORETIC	6.42827	11.3427
PHORETIC	9.65139	11.3147
PHORETIC	6.06836	10.9473
PHORETIC	8.95293	11.4178
PHORETIC	7.29736	9.85487
PHORETIC	9.18257	9.27493
PHORETIC	9.14684	10.9853
PHORETIC	9.17971	11.2139
PHORETIC	8.89148	10.0794
PHORETIC	4.75956	8.08062
PHORETIC	7.25096	10.6796
PHORETIC	5.35991	9.01542
PHORETIC	6.6054	10.9418
PHORETIC	6.35422	9.3073
PHORETIC	6.10064	10.7126
PHORETIC	5.62399	8.83313
PHORETIC	7.31651	11.3301
PHORETIC	6.28558	10.8821
PHORETIC	9.50337	11.3509
PHORETIC	9.45891	11.1787
PHORETIC	7.80036	10.2721
PHORETIC	6.57441	10.9418
PUPAL	9.0097	11.078
PUPAL	8.46379	10.268
PUPAL	7.41267	8.35289
PUPAL	6.89278	9.78463
PUPAL	8.00153	10.0021
PUPAL	4.39476	8.26569
PUPAL	9.47068	11.3694
PUPAL	4.84779	10.2585
PUPAL	9.45378	11.4615
PUPAL	6.03904	9.56983
PUPAL	7.15954	9.71631
PUPAL	6.04656	11.2812
PUPAL	6.6148	9.46235
PUPAL	9.93511	11.1344
PUPAL	4.10784	9.18635
PUPAL	9.34234	11.4099
PUPAL	5.91959	9.90852
PUPAL	9.60595	11.2999
PUPAL	8.29671	9.19858
PUPAL	9.71504	11.0294
PUPAL	9.35516	9.08976
PUPAL	6.92847	9.97921
PUPAL	8.65526	8.94463
PUPAL	5.27752	9.0529
PUPAL	3.54839	9.57582
PUPAL	6.37165	9.9348
PUPAL	5.50674	9.30457
PUPAL	9.43542	10.4566
PUPAL	5.36401	11.2925
PUPAL	5.18501	11.2238
PUPAL	4.78131	8.44338
PUPAL	5.57075	10.7855
PUPAL	6.51562	9.25576
PUPAL	8.16423	10.5002
PUPAL	8.80958	10.7559
PUPAL	6.8062	9.90438
PUPAL	10.5121	11.2939
PUPAL	11.2951	12.2794
PUPAL	8.52589	10.5402
PUPAL	10.4834	11.9219

### Sheet: Table S5. Field mite survival
Supplementary Table S5. Survival of the filed collected Varroa mites on pupae.
GROUP	TREATMENT	MONTH	log10(GE DWV_A)	log10(GE DWV_B)	Log10(GE DWV_B/ GE_DWV-A)	DAYS_ALIVE
High_A__High_B	Pupal	October	9.41502	12.8233	3.4083	10
High_A__High_B	Phoretic	October	11.3467	12.5461	1.1994	1
High_A__High_B	Pupal	June	11.8528	11.8761	0.0232654	14
High_A__High_B	Pupal	May	10.038	11.7034	1.66539	18
High_A__High_B	Pupal	August	10.9723	11.6519	0.679513	35
High_A__High_B	Pupal	August	11.6053	11.5981	-0.00721326	28
High_A__High_B	Pupal	August	11.6699	11.5391	-0.130756	75
High_A__High_B	Pupal	May	10.0921	11.4281	1.33605	11
High_A__High_B	Pupal	May	11.1345	11.3041	0.169607	11
High_A__High_B	Pupal	August	11.6499	11.2438	-0.406169	6
High_A__High_B	Pupal	September	10.89	10.9786	0.0885756	23
High_A__High_B	Pupal	May	10.5524	10.8154	0.262978	26
High_A__High_B	Pupal	May	10.4342	10.7916	0.357426	25
High_A__High_B	Phoretic	June	12.1546	10.7391	-1.41553	40
High_A__High_B	Pupal	May	10.2627	10.615	0.352273	25
High_A__High_B	Phoretic	September	10.6903	10.4624	-0.22793	33
High_A__High_B	Pupal	May	10.2437	10.4246	0.180892	11
High_A__High_B	Pupal	May	9.85268	10.3935	0.540799	2
High_A__High_B	Pupal	May	10.4581	10.3597	-0.0984028	5
High_A__High_B	Pupal	May	11.1049	10.0402	-1.06468	25
High_A__High_B	Pupal	May	9.53694	9.84811	0.31117	10
High_A__High_B	Pupal	August	11.7303	9.8372	-1.89313	5
High_A__High_B	Pupal	August	11.2887	9.82361	-1.46506	32
High_A__High_B	Pupal	May	9.83512	9.79058	-0.0445385	29
High_A__High_B	Pupal	June	9.95501	9.72234	-0.232677	16
High_A__High_B	Pupal	May	9.08838	9.62334	0.534957	18
High_A__High_B	Pupal	May	10.2845	9.49359	-0.79094	28
High_A__High_B	Phoretic	August	9.99251	9.2871	-0.705405	16
High_A__High_B	Phoretic	October	10.3785	9.05655	-1.32198	17
High_A__low_B	Phoretic	October	11.9867	8.95248	-3.03426	19
High_A__low_B	Phoretic	August	11.7618	8.89679	-2.86501	23
High_A__low_B	Pupal	September	11.3139	8.58007	-2.73382	31
High_A__low_B	Phoretic	September	11.2187	8.55634	-2.66238	21
High_A__low_B	Phoretic	September	11.5321	8.51734	-3.01479	41
High_A__low_B	Pupal	May	10.9886	8.48959	-2.499	22
High_A__low_B	Pupal	September	11.4297	8.33524	-3.0945	11
High_A__low_B	Pupal	September	11.3089	8.10456	-3.20432	21
High_A__low_B	Phoretic	September	11.2582	7.95443	-3.3038	28
High_A__low_B	Pupal	September	11.4672	7.69333	-3.77389	25
High_A__low_B	Phoretic	October	11.7113	7.61733	-4.09394	13
High_A__low_B	Pupal	September	11.1509	7.57208	-3.57886	33
High_A__low_B	Pupal	October	10.712	7.56159	-3.15041	45
High_A__low_B	Pupal	October	11.5542	7.51369	-4.04054	6
High_A__low_B	Phoretic	June	10.5842	7.41072	-3.17346	44
High_A__low_B	Phoretic	October	11.6871	7.37594	-4.31113	19
High_A__low_B	Phoretic	September	11.1804	7.31458	-3.86581	13
High_A__low_B	Phoretic	October	11.1837	7.0872	-4.09649	38
High_A__low_B	Phoretic	October	9.10791	7.05942	-2.04849	25
High_A__low_B	Phoretic	August	11.6814	7.03877	-4.64259	43
High_A__low_B	Phoretic	October	11.3622	6.93237	-4.42987	21
High_A__low_B	Phoretic	September	11.3811	6.9161	-4.46505	20
High_A__low_B	Phoretic	June	11.8673	6.83201	-5.03525	14
High_A__low_B	Phoretic	October	10.2512	6.77767	-3.47354	17
High_A__low_B	Phoretic	August	9.53803	6.26591	-3.27212	56
High_A__low_B	Phoretic	June	9.7319	6.2395	-3.4924	9
High_A__low_B	Phoretic	June	12.2901	6.22145	-6.06869	31
High_A__low_B	Phoretic	October	11.5339	6.20416	-5.3297	49
High_A__low_B	Phoretic	June	12.0331	6.17473	-5.8584	9
High_A__low_B	Phoretic	October	11.5459	6.10023	-5.44568	48
High_A__low_B	Phoretic	June	11.9524	5.67023	-6.28218	1
High_A__low_B	Phoretic	June	11.9654	5.56054	-6.40485	19
High_A__low_B	Pupal	June	11.6089	5.47077	-6.13815	11
High_A__low_B	Phoretic	August	9.57633	5.38119	-4.19514	7
High_A__low_B	Pupal	August	11.8126	5.19678	-6.61586	14
High_A__low_B	Pupal	August	11.7646	5.06623	-6.6984	17
High_A__low_B	Pupal	August	11.7436	5.04648	-6.69708	30
High_A__low_B	Pupal	August	11.9213	4.52809	-7.39321	35
High_A__low_B	Phoretic	August	11.3834	3.92112	-7.46226	37
High_A__low_B	Phoretic	August	10.8458	3.92112	-6.92469	25
High_A__low_B	Pupal	August	10.0418	3.92112	-6.12071	7
low_A__High_B	Pupal	May	8.75593	9.50325	0.747312	11
low_A__High_B	Phoretic	October	5.88369	13.1335	7.24981	1
low_A__High_B	Pupal	October	6.08255	13.1026	7.02004	35
low_A__High_B	Phoretic	October	5.84312	12.8021	6.95902	3
low_A__High_B	Phoretic	October	5.783	12.7302	6.94717	4
low_A__High_B	Phoretic	October	5.28447	12.6399	7.35539	15
low_A__High_B	Phoretic	September	7.11172	12.4822	5.37052	13
low_A__High_B	Phoretic	September	7.75989	12.4282	4.66831	16
low_A__High_B	Pupal	September	7.806	12.4084	4.60242	7
low_A__High_B	Phoretic	May	5.16212	12.3345	7.17233	6
low_A__High_B	Phoretic	September	8.02934	12.2936	4.2643	46
low_A__High_B	Phoretic	September	7.63249	12.2428	4.61034	15
low_A__High_B	Phoretic	September	7.62838	12.1641	4.53571	5
low_A__High_B	Pupal	September	7.87317	12.1375	4.26432	16
low_A__High_B	Pupal	June	6.9153	12.0837	5.16842	9
low_A__High_B	Phoretic	September	8.02226	12.0642	4.04194	21
low_A__High_B	Phoretic	August	6.55966	11.9155	5.35588	31
low_A__High_B	Phoretic	October	5.90611	11.9069	6.00078	13
low_A__High_B	Phoretic	August	6.96967	11.7356	4.76589	23
low_A__High_B	Pupal	August	7.99619	11.5256	3.52936	35
low_A__High_B	Phoretic	June	6.2526	11.4519	5.19931	13
low_A__High_B	Phoretic	August	6.7781	11.4313	4.65316	16
low_A__High_B	Pupal	August	8.1251	11.4058	3.28067	10
low_A__High_B	Phoretic	October	6.48125	10.1776	3.6964	4
low_A__High_B	Pupal	September	7.67479	10.0239	2.3491	16
low_A__High_B	Pupal	October	6.34763	9.98723	3.6396	19
low_A__High_B	Phoretic	September	7.03038	9.7878	2.75742	21
low_A__High_B	Phoretic	September	7.91774	9.78262	1.86488	26
low_A__High_B	Pupal	June	7.02808	9.64232	2.61424	19
low_A__High_B	Pupal	June	6.8902	9.55571	2.66551	1
low_A__High_B	Pupal	August	7.08978	9.44968	2.3599	6
low_A__High_B	Phoretic	October	7.79008	9.19924	1.40917	19
low_A__low_B	Phoretic	October	7.01678	8.96319	1.94641	38
low_A__low_B	Pupal	October	6.42992	8.91961	2.48969	17
low_A__low_B	Phoretic	May	6.49151	8.89114	2.39963	24
low_A__low_B	Phoretic	May	7.72827	8.76789	1.03962	6
low_A__low_B	Phoretic	September	7.76368	8.66151	0.897835	9
low_A__low_B	Phoretic	October	6.45497	8.60043	2.14547	17
low_A__low_B	Pupal	September	7.85207	8.46447	0.612398	21
low_A__low_B	Phoretic	October	5.16212	8.4636	3.30148	18
low_A__low_B	Pupal	May	5.16212	8.44987	3.28774	11
low_A__low_B	Phoretic	October	7.54492	8.42496	0.88004	26
low_A__low_B	Pupal	September	7.86915	8.28678	0.417633	6
low_A__low_B	Pupal	October	6.62498	8.28039	1.65541	48
low_A__low_B	Phoretic	September	7.8015	8.26881	0.467311	8
low_A__low_B	Pupal	September	7.95567	8.24342	0.287757	39
low_A__low_B	Pupal	May	5.16212	8.21672	3.05459	31
low_A__low_B	Phoretic	September	7.91526	8.20826	0.293005	21
low_A__low_B	Phoretic	June	7.03166	8.19626	1.1646	10
low_A__low_B	Phoretic	October	8.69147	8.18795	-0.503522	50
low_A__low_B	Pupal	June	7.52061	8.18112	0.660513	1
low_A__low_B	Phoretic	September	7.9036	8.17092	0.267321	28
low_A__low_B	Pupal	October	5.16212	8.14436	2.98224	11
low_A__low_B	Pupal	September	7.85689	8.14274	0.285853	9
low_A__low_B	Phoretic	October	6.47672	8.0355	1.55878	6
low_A__low_B	Pupal	October	5.16212	8.02315	2.86103	24
low_A__low_B	Phoretic	October	5.16212	7.94378	2.78166	6
low_A__low_B	Phoretic	September	8.09042	7.90559	-0.184828	29
low_A__low_B	Pupal	May	5.16212	7.87964	2.71752	16
low_A__low_B	Phoretic	September	7.85727	7.79488	-0.0623895	28
low_A__low_B	Phoretic	September	7.97992	7.75479	-0.225131	13
low_A__low_B	Pupal	September	7.86123	7.74921	-0.112019	8
low_A__low_B	Pupal	September	7.68202	7.74809	0.0660661	20
low_A__low_B	Pupal	September	7.73245	7.73073	-0.00172525	8
low_A__low_B	Phoretic	September	7.59747	7.72028	0.122812	30
low_A__low_B	Pupal	September	7.81853	7.71709	-0.101436	21
low_A__low_B	Phoretic	September	7.84666	7.71657	-0.130094	36
low_A__low_B	Phoretic	September	7.8891	7.70997	-0.179134	24
low_A__low_B	Pupal	September	8.00725	7.63821	-0.369041	6
low_A__low_B	Pupal	September	7.91223	7.61593	-0.296295	16
low_A__low_B	Phoretic	August	6.52008	7.61248	1.0924	37
low_A__low_B	Pupal	September	7.8524	7.51589	-0.336507	19
low_A__low_B	Pupal	May	5.16212	7.46388	2.30175	20
low_A__low_B	Pupal	September	8.14738	7.45046	-0.69692	1
low_A__low_B	Pupal	September	7.9348	7.42468	-0.510122	20
low_A__low_B	Pupal	September	7.72948	7.37988	-0.349596	34
low_A__low_B	Pupal	May	5.16212	7.37018	2.20806	18
low_A__low_B	Pupal	June	7.05921	7.35532	0.296101	16
low_A__low_B	Phoretic	August	6.24342	7.34632	1.1029	31
low_A__low_B	Pupal	September	7.90045	7.34588	-0.554564	24
low_A__low_B	Phoretic	October	7.06606	7.3223	0.256248	8
low_A__low_B	Phoretic	September	8.27682	7.24489	-1.03193	27
low_A__low_B	Phoretic	June	7.88278	7.22415	-0.65863	9
low_A__low_B	Pupal	September	7.8446	7.22084	-0.623752	13
low_A__low_B	Phoretic	October	5.16212	7.21509	2.05297	10
low_A__low_B	Phoretic	June	7.39683	7.18629	-0.210543	43
low_A__low_B	Phoretic	September	7.72514	7.17612	-0.549018	25
low_A__low_B	Phoretic	September	7.8052	7.1733	-0.631895	25
low_A__low_B	Pupal	September	7.76395	7.1514	-0.612547	12
low_A__low_B	Phoretic	September	7.58315	7.13981	-0.443339	37
low_A__low_B	Phoretic	August	6.55347	7.1164	0.562929	5
low_A__low_B	Phoretic	October	6.60742	7.08928	0.481853	36
low_A__low_B	Phoretic	September	7.83458	7.05895	-0.775631	31
low_A__low_B	Phoretic	October	6.86473	7.05486	0.190131	3
low_A__low_B	Phoretic	August	7.70008	6.97055	-0.729529	23
low_A__low_B	Phoretic	October	6.34312	6.95982	0.6167	12
low_A__low_B	Phoretic	May	7.31498	6.94234	-0.372641	7
low_A__low_B	Phoretic	May	6.96862	6.90761	-0.0610088	23
low_A__low_B	Phoretic	May	6.81587	6.85044	0.0345743	35
low_A__low_B	Pupal	June	7.17874	6.84285	-0.335894	15
low_A__low_B	Phoretic	October	6.39934	6.78966	0.390314	6
low_A__low_B	Phoretic	October	6.09819	6.78055	0.682358	15
low_A__low_B	Pupal	August	7.49407	6.76317	-0.7309	59
low_A__low_B	Phoretic	May	5.16212	6.75792	1.5958	31
low_A__low_B	Phoretic	August	7.28313	6.75138	-0.531756	23
low_A__low_B	Phoretic	October	6.16228	6.71699	0.554706	32
low_A__low_B	Phoretic	June	6.76583	6.69957	-0.0662607	16
low_A__low_B	Phoretic	June	7.53898	6.6895	-0.849479	12
low_A__low_B	Phoretic	August	6.91423	6.63216	-0.282076	23
low_A__low_B	Phoretic	October	5.64265	6.57027	0.927619	50
low_A__low_B	Pupal	June	7.54066	6.53595	-1.00471	4
low_A__low_B	Phoretic	October	5.16212	6.49404	1.33192	36
low_A__low_B	Phoretic	October	5.92229	6.48606	0.563769	13
low_A__low_B	Pupal	June	7.16919	6.45781	-0.711385	16
low_A__low_B	Pupal	June	6.64982	6.40096	-0.248863	14
low_A__low_B	Phoretic	May	6.80636	6.37742	-0.428942	35
low_A__low_B	Phoretic	June	6.78348	6.37231	-0.411168	6
low_A__low_B	Phoretic	June	7.23684	6.36914	-0.867698	1
low_A__low_B	Phoretic	August	7.74681	6.30518	-1.44164	22
low_A__low_B	Pupal	June	7.37587	6.29016	-1.0857	14
low_A__low_B	Phoretic	August	6.44836	6.26263	-0.185734	12
low_A__low_B	Phoretic	August	6.30002	6.21565	-0.0843722	19
low_A__low_B	Phoretic	June	8.5626	6.21283	-2.34977	9
low_A__low_B	Phoretic	June	7.17729	6.19903	-0.978259	1
low_A__low_B	Pupal	June	6.9629	6.18085	-0.782051	17
low_A__low_B	Phoretic	May	6.97557	6.14978	-0.82579	25
low_A__low_B	Pupal	June	6.79704	6.13276	-0.664284	5
low_A__low_B	Pupal	June	6.96577	6.09785	-0.867927	1
low_A__low_B	Phoretic	June	6.98139	6.09203	-0.889357	24
low_A__low_B	Phoretic	August	6.85771	6.08369	-0.774021	8
low_A__low_B	Pupal	June	7.03645	6.06692	-0.969537	33
low_A__low_B	Phoretic	May	6.54967	6.06475	-0.484922	41
low_A__low_B	Phoretic	June	6.93228	6.01438	-0.917905	9
low_A__low_B	Pupal	August	6.3912	5.97238	-0.418825	7
low_A__low_B	Phoretic	August	8.00863	5.96897	-2.03966	22
low_A__low_B	Phoretic	October	7.1892	5.94604	-1.24316	49
low_A__low_B	Phoretic	August	5.72336	5.93801	0.214645	49
low_A__low_B	Pupal	June	6.04212	5.91575	-0.126371	18
low_A__low_B	Pupal	August	7.24107	5.90427	-1.3368	12
low_A__low_B	Phoretic	June	7.94781	5.90421	-2.04359	16
low_A__low_B	Phoretic	August	7.25588	5.85202	-1.40385	22
low_A__low_B	Phoretic	August	5.71021	5.82011	0.109898	21
low_A__low_B	Pupal	May	5.16212	5.78351	0.621385	25
low_A__low_B	Phoretic	August	6.71794	5.76222	-0.955717	8
low_A__low_B	Phoretic	October	7.83149	5.63803	-2.19346	42
low_A__low_B	Pupal	October	6.28543	5.63803	-0.647404	17
low_A__low_B	Phoretic	October	5.34013	5.63803	0.297897	31
low_A__low_B	Pupal	August	7.25631	5.63104	-1.62527	39
low_A__low_B	Phoretic	May	5.16212	5.62387	0.461744	23
low_A__low_B	Phoretic	August	7.67015	5.56537	-2.10477	12
low_A__low_B	Pupal	August	7.23156	5.5474	-1.68416	14
low_A__low_B	Pupal	August	6.60204	5.5027	-1.09934	48
low_A__low_B	Pupal	August	8.00552	5.45931	-2.54621	7
low_A__low_B	Phoretic	August	6.05341	5.44758	-0.605824	23
low_A__low_B	Phoretic	August	6.60913	5.43508	-1.17405	23
low_A__low_B	Pupal	August	5.99794	5.39557	-0.602368	50
low_A__low_B	Phoretic	October	6.19285	5.392	-0.800848	48
low_A__low_B	Pupal	August	6.09292	5.3696	-0.723321	35
low_A__low_B	Phoretic	August	6.56939	5.30951	-1.25988	12
low_A__low_B	Pupal	August	7.22598	5.30157	-1.92442	25
low_A__low_B	Phoretic	August	6.41879	5.25663	-1.16217	23
low_A__low_B	Pupal	August	6.95333	5.25002	-1.7033	66
low_A__low_B	Pupal	June	6.40949	5.21161	-1.19788	9
low_A__low_B	Pupal	June	5.89022	5.21161	-0.678613	19
low_A__low_B	Pupal	June	5.5738	5.21161	-0.362189	11
low_A__low_B	Phoretic	August	6.66035	5.19628	-1.46407	22
low_A__low_B	Pupal	August	6.72579	5.15218	-1.57361	8
low_A__low_B	Phoretic	August	6.1297	5.15105	-0.978658	23
low_A__low_B	Pupal	August	5.84049	5.14178	-0.698708	22
low_A__low_B	Phoretic	August	7.9188	5.10242	-2.81639	5
low_A__low_B	Pupal	August	6.94154	5.05769	-1.88385	1
low_A__low_B	Phoretic	August	6.01075	5.02839	-0.982358	22
low_A__low_B	Phoretic	August	6.27733	4.9995	-1.27783	26
low_A__low_B	Pupal	August	6.56381	4.98819	-1.57563	5
low_A__low_B	Pupal	August	6.36266	4.94081	-1.42185	1
low_A__low_B	Phoretic	August	6.34531	4.93113	-1.41417	6
low_A__low_B	Phoretic	August	5.9884	4.9201	-1.06829	21
low_A__low_B	Pupal	August	6.24053	4.76009	-1.48043	49
low_A__low_B	Pupal	August	6.72427	4.68118	-2.0431	44
low_A__low_B	Phoretic	May	5.84883	4.25009	-1.59874	7
low_A__low_B	Pupal	August	6.06206	4.18435	-1.87771	69
low_A__low_B	Phoretic	August	5.99806	3.92112	-2.07694	36
low_A__low_B	Pupal	August	5.3227	3.92112	-1.40158	23
low_A__low_B	Phoretic	May	5.16212	3.92112	-1.241	39
low_A__low_B	Phoretic	May	5.16212	3.92112	-1.241	23
low_A__low_B	Phoretic	August	8.802	5.31293	-3.48908	2
